# Phage predation, disease severity and pathogen genetic diversity in cholera patients

**DOI:** 10.1101/2023.06.14.544933

**Authors:** Naïma Madi, Emilee T. Cato, Md. Abu Sayeed, Ashton Creasy-Marrazzo, Aline Cuénod, Kamrul Islam, Md. Imam UL. Khabir, Md. Taufiqur R. Bhuiyan, Yasmin A. Begum, Emma Freeman, Anirudh Vustepalli, Lindsey Brinkley, Manasi Kamat, Laura S. Bailey, Kari B. Basso, Firdausi Qadri, Ashraful I. Khan, B. Jesse Shapiro, Eric J. Nelson

## Abstract

Despite an increasingly detailed picture of the molecular mechanisms of phage-bacterial interactions, we lack an understanding of how these interactions evolve and impact disease within patients. Here we report a year-long, nation-wide study of diarrheal disease patients in Bangladesh. Among cholera patients, we quantified *Vibrio cholerae* (prey) and its virulent phages (predators) using metagenomics and quantitative PCR, while accounting for antibiotic exposure using quantitative mass spectrometry. Virulent phage (ICP1) and antibiotics suppressed *V. cholerae* to varying degrees and were inversely associated with severe dehydration depending on resistance mechanisms. In the absence of anti-phage defenses, predation was ‘effective,’ with a high predator:prey ratio that correlated with increased genetic diversity among the prey. In the presence of anti-phage defenses, predation was ‘ineffective,’ with a lower predator:prey ratio that correlated with increased genetic diversity among the predators. Phage-bacteria coevolution within patients should therefore be considered in the deployment of phage-based therapies and diagnostics.

**One Sentence Summary:** A survey of cholera patients in Bangladesh identifies phage predation as a biomarker of disease severity and driver of coevolution within patients.
