## Supplementary material for "Phage predation, disease severity and pathogen genetic diversity in cholera patients": Data File 1

Sample	Area_Code	Collection_Month	Age_in_Years	Sex	Vomiting	Duration_of_Dirrhoea_in_Hrs	Nature_of_Stool
1274300	icddrb	2018-03	23	1	1	1	Watery
1274767	icddrb	2018-03	42	1	1	10	Watery
1274791	icddrb	2018-03	16	1	1	12	Watery
1274897	icddrb	2018-03	28	1	1	24	Watery
1276100	icddrb	2018-03	40	1	1	1	Watery
1276667	icddrb	2018-03	40	1	1	48	Watery
1276693	icddrb	2018-03	20	1	1	24	Watery
1276704	icddrb	2018-03	12	1	1	8	Watery
1277101	icddrb	2018-03	37	1	1	12	Watery
1277103	icddrb	2018-03	18	1	1	12	Watery
1277300	icddrb	2018-03	9	2	1	1	Watery
1277550	icddrb	2018-03	54	2	1	1	Watery
1277850	icddrb	2018-03	18	2	1	1	Watery
1277967	icddrb	2018-03	28	1	1	10	Watery
1279435	icddrb	2018-03	45	1	1	8	Watery
1279444	icddrb	2018-03	30	2	1	12	Watery
1279448	icddrb	2018-03	45	1	1	24	Watery
1280950	icddrb	2018-03	35	2	1	1	Watery
1281033	icddrb	2018-03	23	2	1	24	Watery
1281050	icddrb	2018-03	25	2	1	1	Watery
1281469	icddrb	2018-03	33	2	1	24	Watery
1283200	icddrb	2018-04	50	1	1	1	Watery
1283250	icddrb	2018-04	70	1	2	2	Watery
1283700	icddrb	2018-04	4	1	1	1	Watery
1283870	icddrb	2018-04	26	2	1	7	Watery
1284200	icddrb	2018-04	30	1	1	2	Watery
1284579	icddrb	2018-04	20	1	1	12	Watery
1285155	icddrb	2018-04	30	1	1	12	Watery
1285850	icddrb	2018-04	55	1	1	2	Watery
1287100	icddrb	2018-04	36	1	1	1	Watery
1287200	icddrb	2018-04	25	1	1	1	Watery
1287250	icddrb	2018-04	13	1	1	1	Watery
1287950	icddrb	2018-04	20	2	1	1	Watery
1287962	icddrb	2018-04	40	1	1	12	Watery
1287972	icddrb	2018-04	40	1	1	24	Watery
1288650	icddrb	2018-04	1	2	2	1	Watery
1289150	icddrb	2018-04	2	2	1	1	Watery
1289750	icddrb	2018-04	4	1	1	2	Watery
1289800	icddrb	2018-04	30	2	1	1	Watery
1289950	icddrb	2018-04	24	1	1	1	Watery
1290250	icddrb	2018-04	32	1	1	1	Watery
1290550	icddrb	2018-04	32	1	1	1	Watery
1293000	icddrb	2018-04	50	2	1	1	Watery
1293031	icddrb	2018-04	15	1	1	24	Watery
1294750	icddrb	2018-04	21	1	1	1	Watery
1296600	icddrb	2018-04	22	1	1	1	Watery
1296800	icddrb	2018-04	45	2	1	1	Watery
1297300	icddrb	2018-04	35	2	1	1	Watery
1299400	icddrb	2018-04	12	1	1	1	Watery
1299650	icddrb	2018-04	50	1	1	1	Watery
1302800	icddrb	2018-04	25	1	1	2	Watery
1302850	icddrb	2018-04	45	1	1	1	Watery
1305100	icddrb	2018-05	28	2	1	1	Watery
1305250	icddrb	2018-05	25	2	1	1	Watery
1309600	icddrb	2018-05	45	1	1	1	Watery
1310350	icddrb	2018-05	18	1	1	1	Watery
1310500	icddrb	2018-05	35	2	1	1	Watery
1310800	icddrb	2018-05	16	1	1	2	Watery
1311100	icddrb	2018-05	24	2	1	2	Watery
1313450	icddrb	2018-05	20	2	1	1	Watery
1314850	icddrb	2018-05	50	2	1	1	Watery
1315500	icddrb	2018-05	52	2	1	1	Watery
1317650	icddrb	2018-05	24	1	1	1	Watery
1318050	icddrb	2018-05	32	1	1	1	Watery
1318150	icddrb	2018-05	22	1	1	1	Watery
1318300	icddrb	2018-05	60	1	1	3	Watery
1318700	icddrb	2018-05	33	1	1	1	Watery
1318750	icddrb	2018-05	45	1	1	2	Watery
1318950	icddrb	2018-05	18	2	1	2	Watery
1319200	icddrb	2018-05	28	1	1	1	Watery
1319450	icddrb	2018-05	50	1	2	2	Watery
1319600	icddrb	2018-05	25	2	1	2	Watery
1319650	icddrb	2018-05	17	1	1	2	Watery
1321850	icddrb	2018-05	30	1	1	1	Watery
1321900	icddrb	2018-05	23	1	1	1	Watery
1323500	icddrb	2018-05	17	2	1	2	Watery
1323750	icddrb	2018-05	30	1	1	1	Watery
1325700	icddrb	2018-06	22	2	2	1	Watery
1326000	icddrb	2018-06	25	2	1	1	Watery
1326050	icddrb	2018-06	50	2	1	1	Watery
1326450	icddrb	2018-06	30	2	1	1	Watery
1326850	icddrb	2018-06	29	1	1	1	Watery
1326950	icddrb	2018-06	0	1	1	2	Watery
1331650	icddrb	2018-06	65	1	1	1	Watery
1335800	icddrb	2018-07	40	2	1	1	Watery
1339300	icddrb	2018-07	60	1	1	2	Watery
1341100	icddrb	2018-07	45	1	1	1	Watery
1341950	icddrb	2018-07	45	2	2	2	Watery
1343350	icddrb	2018-07	60	1	1	1	Watery
1346150	icddrb	2018-08	30	2	1	2	Watery
1348600	icddrb	2018-08	25	2	1	1	Watery
1350900	icddrb	2018-08	43	1	1	1	Watery
1351200	icddrb	2018-08	25	1	2	2	Watery
1356500	icddrb	2018-09	55	1	2	1	Watery
1362500	icddrb	2018-09	16	1	1	1	Watery
1362600	icddrb	2018-09	60	2	1	1	Watery
1363400	icddrb	2018-09	0	2	1	1	Watery
1365000	icddrb	2018-10	60	2	1	2	Watery
1365100	icddrb	2018-10	52	2	1	1	Watery
1365150	icddrb	2018-10	15	2	1	1	Watery
1366300	icddrb	2018-10	0	2	1	2	Watery
1366350	icddrb	2018-10	32	2	1	1	Watery
1368050	icddrb	2018-10	30	2	1	1	Watery
1368350	icddrb	2018-10	45	1	1	2	Watery
1373300	icddrb	2018-10	21	2	1	1	Watery
1376450	icddrb	2018-10	35	2	1	1	Watery
1381500	icddrb	2018-11	28	1	1	1	Watery
1383600	icddrb	2018-11	35	1	1	1	Watery
1385750	icddrb	2018-11	25	1	1	1	Watery
1385800	icddrb	2018-11	40	1	1	1	Watery
1391200	icddrb	2018-11	21	1	1	1	Watery
1394550	icddrb	2018-12	1	2	1	2	Watery
1444100	icddrb	2019-03	55	2	1	5	Watery
1446100	icddrb	2019-03	14	1	1	24	Watery
1446300	icddrb	2019-03	50	2	1	8	Watery
1446750	icddrb	2019-03	38	1	1	8	Watery
1449850	icddrb	2019-03	30	1	1	24	Watery
1450100	icddrb	2019-03	24	2	1	24	Watery
1450500	icddrb	2019-03	8	2	1	5	Non Watery
1452300	icddrb	2019-03	40	2	1	24	Watery
1458300	icddrb	2019-04	25	2	1	24	Watery
1462450	icddrb	2019-04	30	1	1	24	Watery
D02182111	2	2018-03	7	1	1	24	Rice Watery
D02182112	2	2018-03	35	2	1	24	Rice Watery
D02182145	2	2018-04	0.83	1	2	24	Loose Watery
D02182146	2	2018-04	58	1	2	48	Rice Watery
D02182158	2	2018-04	0.67	1	1	96	Rice Watery
D02182163	2	2018-04	14	2	2	48	Rice Watery
D02182170	2	2018-05	1.5	2	2	96	Loose Watery
D02182172	2	2018-05	22	2	1	48	Rice Watery
D02182175	2	2018-05	70	2	2	48	Rice Watery
D02182180	2	2018-05	4.5	2	1	12	Rice Watery
D02182183	2	2018-05	25	2	2	24	Rice Watery
D02182190	2	2018-05	25	1	2	24	Loose Watery
D02182191	2	2018-05	20	2	1	24	Loose Watery
D02182206	2	2018-05	3	2	2	24	Rice Watery
D02182215	2	2018-05	50	2	2	24	Loose Watery
D02182216	2	2018-05	5	2	1	72	Rice Watery
D02182219	2	2018-05	10	2	1	72	Loose Watery
D02182220	2	2018-05	25	1	2	48	Loose Watery
D02182224	2	2018-05	25	2	1	12	Rice Watery
D02182228	2	2018-05	75	1	1	24	Rice Watery
D02182238	2	2018-06	38	2	1	24	Rice Watery
D02182243	2	2018-06	28	1	2	24	Rice Watery
D02182249	2	2018-06	40	2	1	24	Rice Watery
D02182252	2	2018-06	40	2	2	72	Loose Watery
D02182267	2	2018-06	16	2	1	24	Rice Watery
D02182271	2	2018-06	0.83	2	2	96	Loose Watery
D02182272	2	2018-06	26	2	1	288	Rice Watery
D02182286	2	2018-07	8	1	2	24	Rice Watery
D02182289	2	2018-07	25	2	1	72	Loose Watery
D02182290	2	2018-07	6	2	1	20	Rice Watery
D02182316	2	2018-07	40	1	2	96	Loose Watery
D02182318	2	2018-07	30	2	1	18	Rice Watery
D02182354	2	2018-08	19	2	1	24	Rice Watery
D02182360	2	2018-08	0.75	1	2	72	Loose Watery
D02182361	2	2018-08	0.67	1	2	96	Loose Watery
D02182400	2	2018-09	24	2	1	24	Rice Watery
D02182404	2	2018-09	13	2	1	24	Loose Watery
D02182438	2	2018-10	40	2	2	72	Loose Watery
D02182446	2	2018-10	3	2	2	24	Rice Watery
D02182469	2	2018-10	0.75	1	2	24	Loose Watery
D02182471	2	2018-10	20	2	2	72	Loose Watery
D02182491	2	2018-10	0.75	1	2	24	Loose Watery
D02182495	2	2018-10	25	2	1	24	Rice Watery
D02182503	2	2018-10	8	1	2	24	Loose Watery
D02182515	2	2018-11	0.58	2	2	120	Loose Watery
D04181472	4	2018-03	0.92	2	1	48	Rice Watery
D04181537	4	2018-04	60	2	1	24	Rice Watery
D04181540	4	2018-04	1.92	1	2	48	Rice Watery
D04181547	4	2018-05	65	2	2	12	Rice Watery
D04181552	4	2018-05	30	1	1	72	Rice Watery
D04181566	4	2018-05	61	1	1	24	Rice Watery
D04181604	4	2018-06	47	1	1	48	Rice Watery
D04181631	4	2018-07	20	1	2	72	Rice Watery
D04181633	4	2018-07	38	2	2	24	Rice Watery
D04181638	4	2018-07	5	1	1	48	Rice Watery
D04181646	4	2018-08	30	2	2	16	Rice Watery
D04181657	4	2018-08	36	1	2	168	Rice Watery
D04181658	4	2018-08	70	1	2	48	Rice Watery
D04181685	4	2018-09	26	1	1	24	Rice Watery
D04181742	4	2018-10	0.58	2	1	24	Rice Watery
D04181753	4	2018-11	6	2	2	24	Rice Watery
D04181780	4	2018-11	1.5	2	1	48	Rice Watery
D05181647	5	2018-04	25	1	1	48	Loose Watery
D05181661	5	2018-04	25	2	1	48	Loose Watery
D05181665	5	2018-04	25	2	1	72	Loose Watery
D05181667	5	2018-04	60	1	1	48	Loose Watery
D05181675	5	2018-04	28	1	1	48	Loose Watery
D05181688	5	2018-04	20	2	1	48	Loose Watery
D05181693	5	2018-04	50	1	1	48	Loose Watery
D05181695	5	2018-04	3.5	1	1	72	Loose Watery
D05181703	5	2018-05	18	2	1	24	Loose Watery
D05181723	5	2018-05	35	1	1	48	Loose Watery
D05181742	5	2018-05	45	1	1	24	Loose Watery
D05181743	5	2018-05	25	1	1	48	Loose Watery
D05181745	5	2018-05	13	2	1	24	Loose Watery
D05181747	5	2018-05	27	2	1	24	Loose Watery
D05181749	5	2018-05	30	2	1	24	Loose Watery
D05181753	5	2018-05	20	2	1	48	Loose Watery
D05181761	5	2018-05	55	2	1	48	Loose Watery
D05181763	5	2018-05	45	2	1	48	Loose Watery
D05181764	5	2018-05	11	1	1	24	Loose Watery
D05181765	5	2018-05	30	2	1	24	Loose Watery
D05181771	5	2018-06	25	2	1	24	Loose Watery
D05181782	5	2018-06	19	2	1	24	Loose Watery
D05181783	5	2018-06	22	2	1	48	Loose Watery
D05181784	5	2018-06	25	2	1	48	Loose Watery
D05181796	5	2018-06	40	1	1	48	Loose Watery
D05181803	5	2018-06	40	2	1	24	Loose Watery
D05181827	5	2018-07	40	2	1	24	Loose Watery
D05181845	5	2018-07	28	1	1	24	Loose Watery
D05181878	5	2018-08	29	1	1	48	Loose Watery
D05181973	5	2018-10	64	1	1	48	Loose Watery
D05181976	5	2018-10	0.83	2	1	48	Loose Watery
D05181978	5	2018-10	6	1	1	24	Loose Watery
D05181981	5	2018-10	18	2	1	24	Loose Watery
D05181982	5	2018-10	0.83	2	1	48	Loose Watery
D05181984	5	2018-11	0.58	1	1	96	Loose Watery
D05181990	5	2018-11	40	2	1	24	Loose Watery
D05181993	5	2018-11	0.67	2	1	72	Loose Watery
D05181994	5	2018-11	1.42	2	1	48	Loose Watery
D05181995	5	2018-11	32	2	1	48	Loose Watery
D05182000	5	2018-11	2	1	1	24	Loose Watery
D05182008	5	2018-11	1.33	1	1	48	Loose Watery
D10181702	10	2018-04	8	1	1	24	Loose Watery
D10181706	10	2018-04	17	2	1	48	Loose Watery
D10181707	10	2018-04	5	1	1	48	Loose Watery
D10181709	10	2018-04	24	2	2	48	Loose Watery
D10181710	10	2018-04	60	2	1	48	Loose Watery
D10181712	10	2018-04	32	1	2	144	Loose Watery
D10181714	10	2018-04	50	2	2	48	Loose Watery
D10181725	10	2018-04	27	1	1	48	Loose Watery
D10181726	10	2018-04	25	2	1	48	Loose Watery
D10181732	10	2018-04	25	2	1	96	Loose Watery
D10181733	10	2018-04	35	1	2	48	Loose Watery
D10181738	10	2018-04	26	1	1	48	Loose Watery
D10181742	10	2018-04	25	2	1	72	Loose Watery
D10181743	10	2018-04	35	2	2	72	Loose Watery
D10181744	10	2018-04	18	2	1	48	Loose Watery
D10181752	10	2018-04	40	2	1	48	Loose Watery
D10181754	10	2018-04	45	2	2	48	Loose Watery
D10181757	10	2018-04	30	1	2	24	Rice Watery
D10181758	10	2018-05	28	2	1	24	Loose Watery
D10181760	10	2018-05	30	1	2	72	Loose Watery
D10181763	10	2018-05	21	2	2	96	Loose Watery
D10181764	10	2018-05	21	2	2	48	Loose Watery
D10181765	10	2018-05	17	1	1	72	Loose Watery
D10181766	10	2018-05	28	2	1	48	Loose Watery
D10181767	10	2018-05	25	2	2	24	Loose Watery
D10181773	10	2018-05	25	2	1	24	Loose Watery
D10181779	10	2018-05	25	1	2	48	Loose Watery
D10181787	10	2018-05	44	2	2	120	Loose Watery
D10181788	10	2018-05	33	2	1	72	Loose Watery
D10181790	10	2018-05	37	2	2	24	Loose Watery
D10181796	10	2018-05	40	2	1	24	Loose Watery
D10181798	10	2018-05	26	2	2	48	Loose Watery
D10181801	10	2018-05	18	1	1	72	Loose Watery
D10181806	10	2018-05	24	2	1	48	Rice Watery
D10181811	10	2018-05	30	2	2	72	Loose Watery
D10181828	10	2018-06	35	2	1	48	Loose Watery
D10181834	10	2018-06	32	2	2	48	Loose Watery
D10181835	10	2018-06	38	1	1	2	Loose Watery
D10181838	10	2018-06	28	2	2	48	Loose Watery
D10181847	10	2018-06	2.5	1	1	72	Loose Watery
D10181852	10	2018-06	55	1	2	24	Loose Watery
D10181853	10	2018-06	23	2	1	48	Loose Watery
D10181855	10	2018-06	1.08	1	2	120	Loose Watery
D10181862	10	2018-07	60	2	2	48	Loose Watery
D10181868	10	2018-07	35	2	1	24	Loose Watery
D10181875	10	2018-07	20	1	1	72	Loose Watery
D10181879	10	2018-07	38	2	2	48	Loose Watery
D10181893	10	2018-07	40	1	2	48	Loose Watery
D10181897	10	2018-07	64	1	2	72	Loose Watery
D10181952	10	2018-09	32	1	1	96	Loose Watery
D10181973	10	2018-10	30	2	1	48	Loose Watery
D10182028	10	2018-11	37	1	1	24	Loose Watery
D10182039	10	2018-11	40	1	1	48	Loose Watery
D10182047	10	2018-11	27	1	1	48	Loose Watery
D10182048	10	2018-11	48	1	1	48	Loose Watery
D10182051	10	2018-11	43	1	1	24	Loose Watery
D10182063	10	2018-11	55	1	1	24	Loose Watery
D10182069	10	2018-11	42	2	2	72	Loose Watery
D10182070	10	2018-11	3.33	2	1	48	Loose Watery
D10182071	10	2018-11	50	1	2	48	Loose Watery
D10182075	10	2018-11	17	1	1	48	Loose Watery
D10182082	10	2018-11	8	2	2	72	Loose Watery
D10182089	10	2018-12	50	1	1	48	Loose Watery
D10182104	10	2018-12	60	1	2	48	Loose Watery
D10192216	10	2019-03	45	2	2	24	Loose Watery
D15180677	15	2018-03	45	2	1	24	Loose Watery
D15180683	15	2018-03	5	2	1	24	Loose Watery
D15180690	15	2018-04	42	1	1	16	Loose Watery
D15180712	15	2018-04	18	2	1	48	Loose Watery
D15180732	15	2018-05	1.5	2	1	48	Loose Watery
D15180736	15	2018-05	45	1	1	24	Loose Watery
D15180744	15	2018-06	50	1	1	72	Loose Watery
D15180754	15	2018-06	45	1	1	24	Loose Watery
D15180765	15	2018-07	38	1	1	96	Loose Watery
D15180780	15	2018-08	18	2	1	48	Loose Watery
D15180812	15	2018-10	25	2	1	24	Loose Watery
D15180828	15	2018-10	1	1	1	24	Loose Watery
D15180852	15	2018-12	20	1	1	24	Rice Watery
D17181269	17	2018-03	53	1	2	72	Loose Watery
D17181284	17	2018-04	35	2	2	72	Loose Watery
D17181353	17	2018-05	9	2	1	24	Loose Watery
D17181367	17	2018-05	24	1	1	24	Loose Watery
D17181373	17	2018-05	20	1	1	24	Loose Watery
D17181376	17	2018-05	18	1	1	24	Loose Watery
D17181378	17	2018-05	30	1	1	24	Rice Watery
D17181382	17	2018-05	40	2	1	24	Rice Watery
D17181384	17	2018-05	42	1	2	24	Loose Watery
D17181388	17	2018-05	50	1	2	24	Loose Watery
D17181390	17	2018-05	40	2	2	8	Rice Watery
D17181392	17	2018-05	23	2	1	48	Rice Watery
D17181396	17	2018-05	35	2	2	24	Rice Watery
D17181397	17	2018-05	30	2	1	24	Rice Watery
D17181399	17	2018-05	45	2	2	8	Loose Watery
D17181406	17	2018-05	28	2	1	48	Loose Watery
D17181408	17	2018-05	36	2	1	6	Rice Watery
D17181424	17	2018-05	20	1	1	16	Rice Watery
D17181426	17	2018-05	40	2	2	48	Loose Watery
D17181428	17	2018-05	45	2	1	16	Loose Watery
D17181434	17	2018-05	35	1	2	72	Loose Watery
D17181435	17	2018-05	48	2	1	72	Rice Watery
D17181456	17	2018-06	40	2	2	24	Rice Watery
D17181461	17	2018-06	45	2	1	24	Loose Watery
D17181515	17	2018-07	70	1	2	24	Loose Watery
D17181529	17	2018-07	26	1	1	24	Rice Watery
D17181538	17	2018-07	18	1	1	8	Rice Watery
D17181550	17	2018-07	40	2	1	24	Rice Watery
D17181658	17	2018-09	40	1	2	48	Loose Watery
D17181672	17	2018-09	38	2	2	24	Loose Watery
D17181754	17	2018-11	60	2	2	72	Loose Watery
D17181779	17	2018-11	28	2	1	72	Rice Watery
D17181793	17	2018-11	60	2	1	72	Rice Watery
D17181795	17	2018-11	1.17	2	1	72	Loose Watery
D17181797	17	2018-11	0.75	1	2	24	Loose Watery
D17181798	17	2018-11	2	1	1	24	Loose Watery
D17181815	17	2018-12	1	1	2	24	Rice Watery
D17181817	17	2018-12	0.92	2	2	24	Loose Watery
D17181818	17	2018-12	1.17	2	2	48	Loose Watery
D17181834	17	2018-12	1	1	2	72	Loose Watery
D17181835	17	2018-12	40	2	1	24	Rice Watery
