## Supplementary material for "Phage predation, disease severity and pathogen genetic diversity in cholera patients": Data File 2

Sample	CIP	AZI	DOX
D17181269	0	0.338134672	0
D17181353	4.901901675	0	0
D17181365	0	0.264859891	0
D17181373	0	0	0
D17181376	0	0	0
D17181377	0	3888.587403	0
D17181378	0	0	0
D17181384	0	0	0
D17181390	85.4397731	0	0.02325839
D17181392	0	0	0
D17181396	0	0.626214973	0
D17181397	0	0	0
D17181407	0	0	0
D17181424	0	0.467954831	0
D17181426	0.964354403	46.95929737	0
D17181428	0	0.398360519	0
D17181434	0	0.916302802	0
D17181435	1.181210157	0.295976579	0
D17181461	0	0	0
D17181515	0	11.41032204	0
D17181529	0	0	0
D17181538	0	0	0
D17181556	2.568492707	0	0
D17181754	0.626915181	0	0
D17181779	0.071431659	0	0
D17181793	0	0.050723547	0
D17181795	0	25.17995818	0
D17181797	0	0	0
D17181798	0	0	0
D17181815	0	2.792337934	7492.757337
D17181817	1919.942961	38.67790882	0
D17181818	0	0	0
D17181834	0	0	0
D17181835	0.528589951	0	0
D02182145	0	0	0
D02182146	0	0	0
D02182158	0	0	0
D02182163	0	0.650305312	0
D02182164	4.897363587	0	0
D02182170	0	0	0
D02182172	1.958843868	0	0
D02182175	4.17634792	0.416762861	0
D02182180	0	0	0
D02182183	0.711626148	0	0
D02182190	0.308492707	0	0
D02182206	0	0	0.022815373
D02182215	2.464948676	0	0
D02182216	0	0	0
D02182219	4.018487304	0	0
D02182228	21.0391248	0	0
D02182238	0.240637493	0	0
D02182243	0.162517558	0	0
D02182249	0	0	0
D02182267	0.040421394	0	0
D02182270	0.022593193	0	0
D02182271	0	0	0
D02182272	0	0	0
D02182286	10.03372231	0	0
D02182289	2.439340897	0.105930573	0.199800642
D02182290	0	0	0
D02182316	0	0	0
D02182318	0.026158833	0	0
D02182354	0.093581848	0	0
D02182360	0	60.21768298	0
D02182361	0	0	0
D02182400	0	17.31713927	0
D02182404	0.668514317	0	0
D02182438	0.100821178	0	0
D02182446	3597.846796	0	0
D15180677	0	0	0
D15180683	0	0	0.180307897
D15180690	0	0	0
D15180744	0	0	0
D15180765	0	0	0
D04181537	2.257277147	0	0
D04181540	0	0	0
D04181547	1.384019449	0	0
D04181552	0.325672609	0	0
D04181566	0	0	0
D04181604	0	0	0
D04181638	3.246148028	0.665696361	0
D04181657	0	0	0
D04181658	0	0	0
D04181685	0	0	0
D04181780	0.460302539	0	0
D05181661	0	0	0
D05181693	22.96802809	0	0
D05181695	0	0	0
D05181710	1.542960562	0	0
D05181723	0	0	0
D05181743	0	0.829979088	0
D05181745	0	0	0
D05181747	0	0	0
D05181749	0	0	0
D05181753	0	0	0
D05181764	0.257385197	0	0
D05181784	0	0	0
D05181785	0	0	0.226381659
D15180780	0	0.146081138	0
D04181472	0	0	0
D02182495	0	0	0
D02182503	3.309573204	0	0
D05181688	0.076077796	0	0
D05181675	0	0	0
D05181667	0.077266343	0	0
D05181665	0.713030794	0	0
D10181698	2.437828201	0	0
D10181702	0	0	0
D10181706	64.78985413	0	0
D10181707	2.560896813	0.119648683	0
D10181708	0	0	0
D10181709	23.36705565	0	0
D10181710	0.051766613	0	0
D10181724	0	0	0
D10181725	5.448525122	0	0
D10181726	6.224754187	0	0
D10181732	0.764894652	0	0
D10181738	26.48526202	0	0
D10181742	2.814057266	0	0
D10181743	0	0	0
D10181752	0	0	0
D10181758	0	0	0
D10181760	0	0	0
D10181763	0	0	0
D10181764	0	0	0
D10181766	0	0	0
D10181767	0	0	0
D10181768	0	0	0
D10181773	0	0	0
D10181779	0	0	0
D10181787	0	0	0
D10181788	0	0	0
D10181789	0	0	0
D10181790	0	0	0
D10181796	0	0	0
D10181801	0	0	0
D10181806	0	0	0
D10181823	0	0	0
D10181834	0	0	0
D10181835	0	0	0
D10181847	0	0	0
D10181853	0	0	0
D10181879	0	0	0
D10181893	0	0	0
D10181952	13.07715829	0	0
D10181973	0	0	0
D10182028	16.86840627	0	0
D10182039	9.31832523	0	0
D10182047	0	0	0
D10182048	0	0	0
D10182051	15.41351702	0	0
D10182063	0	0	0
D10182069	2.249713668	0	0
D10182070	0	0	0
D10182071	0	0	0
D10182075	32.86635332	0	0
D10182077	194.5924473	0	0
D10182081	35.86267963	0	0
D10182082	0	0	0
D10182089	0	0	0
D10182104	0	0	0
1274300	0	0	0
1274767	16.94501351	0	0
1274791	0	0	0
1274897	0	0	0
1276100	0	0	0
1276693	0	0	0
1276667	0	0	0
1276704	0	0	0
1277101	0	0	0
1277103	0	0	0
1277300	0	0	0
1277550	0	0	0
1277850	0	0	0
1277967	0	0	0
1279448	0	0	0
1279444	0	0	0
1279435	0	0.612831451	0
1280950	0	0	0
1281050	0	0	0
1281033	0	0	0
1281469	0	0	0
1283200	0	0	0
1283250	0	0	0
1283700	0	0	0
1283870	0	0	0
1284200	0	0	0
1284579	0	0	0
1285155	0	0	0
1285850	0	0	0
1287200	0	0	0
1287250	0	0	0
1287100	0	0	0
1287972	0	0	0
1287962	0	0	0
1287950	0	0	0
1288650	0.336585629	0	0
1289150	0	0	0
1289750	0	0	0
1289800	0	0	0
1289950	0	0	0
1290250	0.573646677	0	0
1290550	0	0	0
1293031	0	0	0
1293000	0.235667207	0	0
1294750	0	0	0
1296600	0	0	0
1296800	0	0	0
1297300	0	0	0
1299400	0.126645057	0	0
1299650	0	0	0
1302800	0	0	0
1302850	0	0	0
1305100	0	0	0
1305250	0	0	0
1309600	1.598714209	4.05875366	0
1310500	0	0	0
1310800	0.139178822	0	0
1311100	0	0	0
1311150	0	0	0
1313450	0	0	0
1314850	0	0	0
1315500	0	0	0
1317650	0	0	0
1318050	0	0	0
1318150	0	0	0
1318300	0	0	0
1318700	0	0	0
1318750	0	0	0
1318950	0	0	0
1319200	0	0	0
1319450	0	0	0.08550227
1319600	13.20606159	0.208314513	0
1319650	0	2303.978453	0
1321850	0	0	0
1321900	0	0	0
1323500	0	7.754278545	0
1323750	0	0	0
1325700	0	0	0
1326450	0	0	0
1328550	0	0	0
1335800	0	0	0
1339300	0	0	0
1343350	0	0	0
1346150	0	0	0
1350900	2.362841707	1.361639481	0
1351200	0.180345759	11.84829778	0
1356500	0	0.119648683	0
1362500	0	0	0
1362600	0	0	0
1365100	0.08904376	0	0
1365150	0	0	0
1366350	0	0	0
1368050	0	0	0
1373300	0	0	0
1376450	0	0	0
1383600	0	0.069125889	1.447336361
1385750	0	0	0
1385800	0	0.210656629	0
1394550	0	0	2433.725329
1446300	0	0	0
1449850	0	0.222701798	0
1450500	0	0	0
1450100	0	0	0
1446100	0	0	0
1444100	0.688179363	0	0
1459050	0	0	0
1457950	0	0	0
D05181647	8.613084819	0	0
D05181703	0	0	0
D05181742	0	0.042358846	0
D02182111	0	0	0
D02182112	0.181642355	0	1.649573596
D10181714	0	0	0
D15180852	0	0	0
1462450	0.971809833	0	0
1458300	0	0	0
1331650	0	0	25.13589545
D17181568	0	1.205721455	0.065123491
D17181545	0	0	0
D02182089	0	0	0
D02182092	0	0	0
D17181284	0.062139384	0	0
D17181358	0.997093463	61.53060644	0
D17181367	0	52.08485153	0
D17181382	0	0.049050606	0
D17181388	0.090016207	0.031986616	0
D17181398	0	59.4059724	0
D17181399	1.309357104	61.6547386	0
D17181406	3.348795246	70.37109159	0
D17181408	0	0.212998745	0
D17181448	5.048741221	0.082843998	0
D17181456	0	0	0
D17181540	0	48.79484734	0
D17181550	0	10.85590966	0
D17181551	0	2.717724801	0
D17181561	5.417514857	6.865947302	0
D17181658	0	64.03934755	0
D17181672	0	0.160803011	0
D02182191	0	0	0
D02182220	1.483209076	9.208063572	0
D02182224	0	0	0
D02182252	1.041285791	0.064107068	0
D02182448	0	0	0
D02182469	0	11.17477206	0
D02182471	1.983047002	0	0
D02182491	0.029292274	29.12274362	0
D02182515	0.188773636	37.47841071	0
D04181646	0	0	0
D04181631	1.499740681	1.059171895	0
D04181633	4.037504052	51.43708908	0
D04181742	0.06354403	0.06544542	0
D04181753	0	0	0
D04181786	3.26376013	0	0
D15180732	71.47888709	0	0
D15180736	0	0.059422836	0
D15180754	8.022269044	0	0.028353085
D15180712	1.923511615	3.048632371	0
D10181712	0.138314425	0	0
D15180812	0	0	0
D10181733	0	0	0
D10181744	0.051550513	12.89723128	0
D10181754	27.9652188	0	0
D10181757	8.392015127	0	0
D10181765	12.43545111	0	0
D10181798	40.68990816	0	0
D10181811	0.169540789	0	0
D10181828	34.04247434	0	0
D10181838	4.50373852	0	0
D10181852	6.352576985	0.233074028	0
D10181855	0.078995138	0.060761188	0
D10181862	52.17224203	0.79551652	0
D10181868	5.466029173	0	0
D10181875	7.647552674	0	0
D10181897	10.89358185	10.40823087	0
1310350	53.83058887	0	0
D05181761	13.13528903	0	0
D05181763	0.264624527	0	0
D05181765	0.028319827	0	0
D05181771	1.835235008	0.783805939	0.137556762
D05181782	50.34998379	0	0.23346993
D05181783	1.746742301	0	0
D05181796	2.603900594	3.111869511	0
D05181803	0.122323069	0	0
D05181827	11.44668828	0	0
D05181845	0.686126418	0	0
D15180828	0	0.176528649	0
D05182008	0.028427877	0	0
D05182000	18.02626688	0	0
D05181995	0	17.9344542	0
D05181994	13.99752566	0	0
D05181993	0	0	0
D05181990	0	10.82646591	0
D05181984	0.277806591	0.085186115	0
D05181982	251.7964452	0	0
D05181981	45.79309562	0	0
D05181978	6.796769314	0	0.02325839
D05181976	3.358951918	0	0
D05181973	6.223997839	0	0
D02182559	7.442258239	0	0
D10192129	7.990610481	0	0
D10192139	6.9110859	0	0
D10192216	1.094662345	5.003964868	0
D10192221	0	0	0
D10192223	0	0.192254287	0
D15180859	0.022701243	0	0
D15180865	0.516596434	0	0
D15180869	0.056088601	0	0
1326000	14.78099406	0	0
1326050	0	6.125838561	0.038985491
1326850	2.339611021	0	0
1326950	0.060518639	0	0.057149186
1341100	0	0	0
1341950	0	3.043948139	0
1348600	0	0	0
1355700	0.026915181	18.47548306	0
1357600	0.027671529	37.31948139	0
1363400	0	0	0
1365000	0.752793085	9.500493517	0
1366300	0.081156132	0	0
1368350	0	0	0
1381500	0	1.092630698	0
1386300	0.029292274	0	0
1391200	0.025510535	0	0
1414100	0	0	0
1444050	4.127509454	0	0
1446750	0.077050243	0.045370138	0
1452300	0.139611021	2.453734839	0
D05181878	0	0.063437892	0
		NA	NA
		NA	NA
		NA	NA
