## Supplementary material for "Phage predation, disease severity and pathogen genetic diversity in cholera patients": Data File 3

gene	nb_mutation	nb_patient	COG_category	PFAMs
1458300_9264_253	5	2	Q	HemolysinCabind_Peptidase_M10_C
1458300_11765_37	4	1	M	Peptidase_S13
1458300_11765_40	4	1	V	ACR_tran
1458300_4459_126	4	1	O	PPC_Peptidase_M9_Peptidase_M9_N
1458300_4606_11	4	1	P	BPD_transp_1
1458300_12833_131	3	1	K	MerR_1
1458300_9264_130	3	1	C	CCG_FADoxidase_C_FAD_binding_4_Fer4_7_Fer4_8
1458300_9264_258	3	1	C	Gp_dh_C_Gp_dh_N
1458300_12833_137	2	1	S	DUF3302
1458300_5272_219	2	1	IQ	PPbinding
1458300_5272_78	2	2	C	Fer4_12_Radical_SAM
1458300_5563_10	2	1	Q	FtsX_MacB_PCD
1458300_5563_38	2	1	C	CCG_Fer4_8
1458300_6039_47	2	1	GM	CoA_binding_3_Polysacc_synt_2
1458300_6039_8	2	1	F	PpxGppA
1458300_6533_58	2	1	S	DUF3157
1458300_10454_10	1	1	S	ParE_toxin
1458300_10454_5	1	1
1458300_10469_4	1	1	J	Ribosomal_L11_Ribosomal_L11_N
1458300_1061_84	1	1	H	ThiCassociated_ThiC_Rad_SAM
1458300_11765_17	1	1	O	Peptidase_U32
1458300_11765_32	1	1	O	AAA_FtsH_ext_Peptidase_M41
1458300_11765_64	1	1	C	Aconitase_Aconitase_2_N_Aconitase_B_N
1458300_11765_85	1	1	G	SIS_2
1458300_11765_91	1	1	C	Rieske_UCR_FeS_N
1458300_12294_29	1	1	E	SBP_bac_5
1458300_12294_32	1	1	P	ABC_tran_oligo_HPY
1458300_12833_138	1	1	V	Biotin_lipoyl_2_HlyD_D23
1458300_12833_164	1	1	S	DUF4123
1458300_12833_20	1	1	E	M20_dimer_Peptidase_M20_Peptidase_M42
1458300_12833_74	1	1	S	VasI
1458300_13543_175	1	1	E	AA_kinase_Homoserine_dh_NAD_binding_3
1458300_13543_179	1	1	F	PFK
1458300_13543_228	1	1	S	AsmA
1458300_13543_65	1	1	M	OapA_OapA_N
1458300_3052_1	1	1	I	PLDc_2_Regulator_TrmB
1458300_3362_5	1	1	J	HGTP_anticodon_TGS_tRNAsynt_2b_tRNA_SAD
1458300_3362_9	1	1	L	Phage_int_SAM_4_Phage_integrase
1458300_3962_1	1	1	S	DUF2805
1458300_4201_79	1	1	L	ABC_tran
1458300_4459_121	1	1	EG	EamA
1458300_4459_166	1	1	V	ABC2_membrane_3
1458300_4459_226	1	1	U	MotA_ExbB
1458300_4459_228	1	1	U	TonB_C
1458300_4459_43	1	1	I	AcylCoA_dh_1_AcylCoA_dh_M_AcylCoA_dh_N_DUF1974
1458300_4606_123	1	1	M	DUF4092_M60like_N_Peptidase_M60
1458300_4606_133	1	1	O	DnaJ_DnaJ_C_DnaJ_CXXCXGXG
1458300_4606_37	1	1	E	DUF3663_Peptidase_M17
1458300_4606_56	1	1	IQ	adh_short_adh_short_C2
1458300_4834_13	1	1	KT	HTH_3_Peptidase_S24
1458300_5272_118	1	1	G	TPR_16_TPR_19_TPR_7_TPR_8
1458300_5272_124	1	1	O	Rotamase_2_Rotamase_3_SurA_N_3
1458300_5272_218	1	1	I	Ketoacylsynt_C_ketoacylsynt
1458300_5272_266	1	1	N	FHIPEP
1458300_5272_27	1	1	S	VF530
1458300_5272_312	1	1	N	Bac_export_1
1458300_5272_392	1	1	Q	AMPbinding_AMPbinding_C_Condensation_KAsynt_C_assoc_Ketoacylsynt_C_Methyltransf_25_PPbinding_ketoacylsynt
1458300_5272_413	1	1	I	AcylCoA_dh_1_AcylCoA_dh_M_AcylCoA_dh_N_DUF1974
1458300_5272_420	1	1	S	Exo_endo_phos
1458300_5272_433	1	1	M	Bac_surface_Ag_POTRA
1458300_5272_441	1	1	J	Ribosomal_S2
1458300_5272_82	1	1	S	DUF444
1458300_5563_118	1	1	S	HAD_2
1458300_5563_123	1	1	G	PfkB
1458300_5563_21	1	1	JKL	DEAD_Helicase_C
1458300_6039_116	1	1	L	Phage_int_SAM_4
1458300_6039_37	1	1	S	CBS_DUF21
1458300_6039_44	1	1	J	BetaCasp_Lactamase_B_RMMBL
1458300_6039_61	1	1	M	GDP_Man_Dehyd
1458300_6039_67	1	1	M	Wzy_C
1458300_6039_79	1	1	M	Glycos_transf_2
1458300_6039_85	1	1	J	Ribosomal_L28
1458300_6039_95	1	1	S	UPF0114
1458300_6039_98	1	1	K	HTH_6_SIS
1458300_6196_150	1	1	G	Bgal_small_N_DUF4981_Glyco_hydro_2_Glyco_hydro_2_C_Glyco_hydro_2_N
1458300_6196_172	1	1	E	Aminotran_5
1458300_6533_53	1	1	F	APH
1458300_6533_68	1	1	F	ATPgrasp
1458300_6533_7	1	1	EGP	MFS_1
1458300_7559_122	1	1	G	Polysacc_deac_1
1458300_7559_213	1	1	CO	ABC_membrane_ABC_tran
1458300_7559_24	1	1	H	BPL_LplA_LipB_Lip_prot_lig_C
1458300_7559_241	1	1	E	Pyridoxal_deC
1458300_7559_276	1	1	H	Methyltransf_11
1458300_7559_301	1	1	KT	HD_5_Response_reg
1458300_7559_483	1	1	H	DXP_synthase_N_Transket_pyr_Transketolase_C
1458300_7559_54	1	1	J	Methyltrans_SAM
1458300_7578_1	1	1
1458300_7712_15	1	1	T	DUF3404_HATPase_c_HATPase_c_5
1458300_7712_7	1	1	EGP	MFS_1
1458300_9264_102	1	1	H	DNA_binding_1_HTH_18_Methyltransf_1N
1458300_9264_127	1	1	T	MCPsignal_PAS_3
1458300_9264_14	1	1	K	ParBc
1458300_9264_201	1	1	NT	HAMP_MCPsignal
1458300_9264_242	1	1	I	Lipase_bact_N
1458300_9264_288	1	1	P	PBP_like_PBP_like_2
1458300_9264_292	1	1	M	Trypsin
1458300_9264_42	1	1	L	FapA
1458300_9264_49	1	1	S	FGEsulfatase_PEGA
1458300_9264_91	1	1	G	Alphaamylase_CBM_48
