## Supplementary material for "Phage predation, disease severity and pathogen genetic diversity in cholera patients": Data File 4

gene	nb_mutation	nb_patient	COG_category	PFAMs
1458300_4459_126	56	15	O	PPC_Peptidase_M9_Peptidase_M9_N
1458300_14103_9	14	6	MQ	ACD_ADPrib_exo_Tox_Anthrax_toxA_Hydrolase_4_MLD_Peptidase_C80_RtxA
1458300_7559_178	12	4	PT	GGDEF_Hemerythrin
1458300_12833_110	11	2	T	EAL_GGDEF
1458300_7712_18	11	2	S	Glyco_hydro_129
1458300_7712_49	10	3	S	Betaprism_lec_Hemolysin_N_Leukocidin
1458300_14103_19	9	1	C	FixO
1458300_6039_82	9	3	L	Fapy_DNA_glyco_H2TH_zfFPG_IleRS
1458300_5272_413	8	4	I	AcylCoA_dh_1_AcylCoA_dh_M_AcylCoA_dh_N_DUF1974
1458300_6039_116	8	4	L	Phage_int_SAM_4
1458300_12833_165	7	1	M	ACD_PG_binding_1_Pesticin_Phage_GPD
1458300_13543_169	7	1	K	LacI_Peripla_BP_3
1458300_4459_134	7	2	T	EAL
1458300_5563_115	7	4	E	SDH_alpha_SDH_beta
1458300_7838_3	7	4	S	Inovirus_Gp2
1458300_12833_82	6	1	S	T6SS_TssF
1458300_13543_64	6	1	EG	EamA
1458300_4459_21	6	3	L	DUF1524_DUF262
1458300_4606_98	6	4	S	Crystall
1458300_5272_231	6	1	C	Aldedh_FeADH
1458300_6039_49	6	2	H	GNTI_Glycos_transf_2_Hexapep_Methyltransf_21_Methyltransf_25_SAM_MT_V_cholerae_RfbT_rRNA_methylase
1458300_6533_18	6	2	K	ParBc
1458300_7559_367	6	1	C	Complex1_51K_Fer4_Fer4_10_Fer4_4_Fer4_7_Fer4_8_RnfC_N_SLBB
1458300_7559_383	6	2	NU	Trypan_PARP
1458300_9264_253	6	3	Q	HemolysinCabind_Peptidase_M10_C
1458300_1061_12	5	2	U	SRP54_SRP54_N
1458300_1061_9	5	2	K	Sigma70_r1_2_Sigma70_r2_Sigma70_r4
1458300_12294_19	5	4	P	SBP_bac_6
1458300_4459_14	5	2	M	Kelch_2_Kelch_4
1458300_4834_33	5	1	U	MVIN
1458300_5272_18	5	1	S	MMR_HSR1
1458300_5272_261	5	1	NT	CheZ
1458300_6039_94	5	1	S	DUF1732_YicC_N
1458300_6196_55	5	3	H	GlnD_UR_UTase_GlnE
1458300_7559_330	5	1	L	RecR_Toprim_4
1458300_7559_34	5	3	O	HSP70
1458300_9264_2	5	2	G	Glyco_hydro_77
1458300_9264_202	5	1	KT	Diacid_rec_HTH_30
1458300_1061_33	4	1	H	Porphobil_deam_Porphobil_deamC
1458300_4834_28	4	1	F	Thymidylat_synt
1458300_5272_107	4	2	K	FadR_C_GntR
1458300_5272_399	4	1	S	DUF411
1458300_5563_32	4	1	K	HTH_1_LysR_substrate
1458300_6039_21	4	3	EG	ILVD_EDD
1458300_6039_29	4	2	E	OKR_DC_1_OKR_DC_1_C_OKR_DC_1_N
1458300_6196_179	4	1	G	Acatn_MFS_1
1458300_6196_68	4	1	U	T2SSF
1458300_7559_170	4	2	F	ATPgrasp_Epimerase
1458300_7559_189	4	3	F	Amidohydro_1_Amidohydro_3
1458300_7559_212	4	1	CO	ABC_membrane_ABC_tran
1458300_7559_57	4	2	T	HATPase_c_HisKA_Hpt_PAS_PAS_4_Response_reg
1458300_1061_36	3	1	H	HemY_N_TPR_16_TPR_19_TPR_2_TPR_4_TPR_7
1458300_1061_5	3	1	J	tRNA_U5meth_tr
1458300_12294_29	3	2	E	SBP_bac_5
1458300_12294_45	3	2	CM	ATPgrasp_5_Acetyltransf_1_Acetyltransf_3_CoA_binding_2_Succ_CoA_lig
1458300_12294_97	3	2	G	PTSHPr_PTS_EIIA_2
1458300_12833_29	3	3	S	Collagen_TFIIA_TPR_1_TPR_11_TPR_19_TPR_2_VWA_2
1458300_13543_45	3	1	S	GGACT
1458300_13543_46	3	1	S	TamB
1458300_14680_1	3	2	V	Peptidase_S66
1458300_4201_39	3	1	H	polyprenyl_synt
1458300_4201_83	3	1	E	B12binding_B12binding_2_Met_synt_B12_Pterin_bind_Smethyl_trans
1458300_4459_111	3	1	P	BPD_transp_1
1458300_4459_154	3	1	Q	Cadherin_Calxbeta_HemolysinCabind_VWA_2
1458300_4459_277	3	2	E	Bac_GDH
1458300_4606_5	3	1	L	RdgC
1458300_4834_5	3	1	G	TraG_N
1458300_5059_1	3	1
1458300_5272_222	3	1	I	ACP_syn_III_ACP_syn_III_C
1458300_5272_255	3	1	S	DUF2802
1458300_5272_320	3	2	N	FliJ
1458300_5272_393	3	3	P	FAD_binding_9_SIP
1458300_5272_62	3	2	M	Porin_4
1458300_5563_55	3	1	S	SIR2_2
1458300_6039_44	3	2	J	BetaCasp_Lactamase_B_RMMBL
1458300_6039_45	3	2	M	Bac_transf
1458300_6039_76	3	1	S	WavE
1458300_6196_140	3	1	G	Metalloenzyme
1458300_7559_1	3	3	E	Peptidase_M32
1458300_7559_146	3	3	F	ATPcone_Ribonuc_red_lgC_Ribonuc_red_lgN
1458300_7559_165	3	1	L	Exonuc_XT_C_RNase_T
1458300_7559_213	3	1	CO	ABC_membrane_ABC_tran
1458300_7559_344	3	1	I	Toluene_X
1458300_7559_460	3	1	V	ACR_tran
1458300_7712_53	3	1	C	Na_H_antiporter
1458300_9264_130	3	2	C	CCG_FADoxidase_C_FAD_binding_4_Fer4_7_Fer4_8
1458300_9264_175	3	2	S	AstE_AspA_Peptidase_M14
1458300_9264_242	3	2	I	Lipase_bact_N
1458300_9264_250	3	1
1458300_9264_290	3	1	J	OB_RNB_RNB_S1
1458300_9264_31	3	3	NT	CheW_Hkinase_dim_HATPase_c_Hpt_Response_reg
1458300_1061_24	2	1	S	DTW
1458300_11765_115	2	2	J	DHHA1_tRNAsynt_2c_tRNA_SAD
1458300_11765_125	2	1	K	Sigma70_r1_2_Sigma70_r2_Sigma70_r3_Sigma70_r4
1458300_11765_40	2	1	V	ACR_tran
1458300_11765_64	2	2	C	Aconitase_Aconitase_2_N_Aconitase_B_N
1458300_12294_15	2	1	K	GreA_GreB_Rnk_N
1458300_12294_52	2	1	S	DUF2861
1458300_12833_102	2	2	U	SDF
1458300_12833_3	2	2	S	DUF262
1458300_12833_4	2	2	H	DNA_methylase
1458300_12833_54	2	1	T	HATPase_c_HisKA_PAS_9
1458300_12833_66	2	1	P	ABC_tran
1458300_13543_106	2	2	S	ABC_tran_ABC_tran_CTD_ABC_tran_Xtn_CENPO
1458300_13543_124	2	2	U	AAA_22_SPOR
1458300_13543_125	2	1	E	DHQ_synthase
1458300_13543_191	2	1	G	CBM_48_DUF3372_PUD
1458300_13543_196	2	1	S	SSF
1458300_13543_4	2	2	S	YjgP_YjgQ
1458300_13543_75	2	2	J	Ribosomal_L27A
1458300_14103_36	2	1	P	SBP_bac_6_SBP_bac_8
1458300_14103_39	2	2	U	Na_Ala_symp
1458300_14103_7	2	1	M	Enterotoxin_a
1458300_1482_1	2	1	G	Transket_pyr_Transketolase_C_Transketolase_N
1458300_3362_9	2	1	L	Phage_int_SAM_4_Phage_integrase
1458300_3904_8	2	2	M	DUF481
1458300_3962_5	2	1	S	Glyoxalase
1458300_4201_45	2	2	S	DUF3394_DctM
1458300_4459_101	2	1	M	Biotin_lipoyl_2_HlyD_3_HlyD_D23
1458300_4459_102	2	1	M	Biotin_lipoyl_2_HlyD_3
1458300_4459_12	2	2	K	HTH_6_SIS
1458300_4459_13	2	1	M	Kelch_1_Kelch_2_Kelch_4_Kelch_6
1458300_4459_246	2	1	P	ABC_tran
1458300_4459_249	2	2	T	HTH_8_Response_reg_Sigma54_activat
1458300_4459_276	2	2	E	DUF3458_DUF3458_C_Peptidase_M1
1458300_4459_29	2	1	V	ACR_tran
1458300_4459_35	2	1	S	DUF4056
1458300_4459_37	2	1
1458300_4459_44	2	1	I	EnoRase_FAD_bd_EnoRase_NADH_b_Enoyl_reductase
1458300_4459_73	2	1	E	Meth_synt_1_Meth_synt_2
1458300_4459_87	2	1	G	Melibiase
1458300_4459_91	2	2	S	DUF2927
1458300_4459_96	2	1	E	SBP_bac_5
1458300_4606_114	2	1	K	HTH_18_HTH_AraC
1458300_4834_25	2	1	T	GAF_GAF_2_PEPutilisers_N_PEPutilizers_PEPutilizers_C
1458300_4834_42	2	1	S	SIS_SIS_2
1458300_5272_101	2	2	M	LpoB
1458300_5272_195	2	2	S	DUF1315
1458300_5272_346	2	1	E	ACT_6
1458300_5272_392	2	2	Q	AMPbinding_AMPbinding_C_Condensation_KAsynt_C_assoc_Ketoacylsynt_C_Methyltransf_25_PPbinding_ketoacylsynt
1458300_5272_83	2	1	S	SpoVR
1458300_5563_12	2	1	CH	DAO_GIDA
1458300_5563_122	2	2	C	DAO_DAO_C
1458300_5563_124	2	1	G	Glyco_hydro_32C_Glyco_hydro_32N
1458300_5563_2	2	1	L	Phage_integrase
1458300_5563_63	2	2
1458300_5563_75	2	2	T	HAMP_HATPase_c_HisKA_Hpt_Response_reg
1458300_6039_115	2	2	L	Phage_integrase
1458300_6039_136	2	1	M	HlyD_D23_OEP
1458300_6039_80	2	1	M	Glyco_transf_9
1458300_6039_87	2	2	T	HAMP_MCPsignal_dCache_2_sCache_2
1458300_6196_107	2	1	S	TauE
1458300_6196_114	2	2	C	Fer4_20_NAD_binding_8_Pyr_redox_2
1458300_6196_115	2	1	E	GATase_2_GXGXG_Glu_syn_central_Glu_synthase
1458300_6196_117	2	2	E	GATase_2_GXGXG_Glu_syn_central_Glu_synthase
1458300_6196_185	2	2	C	NQR2_RnfD_RnfE
1458300_6533_25	2	1	J	Ribonuclease_P
1458300_6533_31	2	2	L	DNA_pol3_beta_DNA_pol3_beta_2_DNA_pol3_beta_3
1458300_7559_175	2	2	J	B3_4_B5_FDXACB_tRNA_bind
1458300_7559_239	2	1	S	Lys_export
1458300_7559_27	2	2	L	DEAD_DUF2075_DUF3418_HA2_Helicase_C_OB_NTP_bind
1458300_7559_309	2	2	H	SUA5_Sua5_yciO_yrdC
1458300_7559_337	2	2	K	HTH_1_LysR_substrate
1458300_7559_402	2	1	O	Band_7_Band_7_C
1458300_7559_434	2	1	E	SHMT
1458300_7559_453	2	1	S	Polysacc_synt_3_Polysacc_synt_C
1458300_7712_56	2	1	T	DUF3369_HD_HD_5_Response_reg
1458300_7838_10	2	1	Q	DctP
1458300_7838_7	2	1
1458300_9264_109	2	1	M	Porin_1_Porin_4
1458300_9264_152	2	1	L	2OGFeII_Oxy_2
1458300_9264_168	2	2	P	BPD_transp_1
1458300_9264_176	2	1
1458300_9264_226	2	1
1458300_9264_263	2	1	EG	EamA
1458300_9264_291	2	2	JKL	DEAD_DbpA_Helicase_C
1458300_9264_41	2	2	T	HATPase_c_2_Response_reg_SpoIIE
1458300_9264_49	2	2	S	FGEsulfatase_PEGA
1458300_9264_52	2	2	C	Aldedh_Pro_dh_Pro_dhDNA_bdg
1458300_10454_10	1	1	S	ParE_toxin
1458300_10469_12	1	1	H	UROD
1458300_10469_26	1	1	F	IPPT
1458300_10469_30	1	1	O	Band_7
1458300_10469_40	1	1	J	Ribosomal_S7
1458300_10469_41	1	1	J	EFG_C_EFG_II_EFG_IV_GTP_EFTU_GTP_EFTU_D2
1458300_10469_9	1	1	K	RNA_pol_Rpb1_1_RNA_pol_Rpb1_2_RNA_pol_Rpb1_3_RNA_pol_Rpb1_4_RNA_pol_Rpb1_5
1458300_1061_23	1	1	S
1458300_1061_25	1	1	T	EAL_FIST_FIST_C_GGDEF
1458300_1061_42	1	1	D	MMR_HSR1
1458300_1061_43	1	1	L	5_3_exonuc_5_3_exonuc_N_DNA_pol_A_DNA_pol_A_exo1
1458300_1061_46	1	1	L	TatD_DNase
1458300_1061_48	1	1	S	Rhomboid_Rhomboid_N
1458300_1061_62	1	1	S	SCP2
1458300_1061_77	1	1	K	HTH_1_LysR_substrate
1458300_1061_78	1	1	E	Creatinase_N_Creatinase_N_2_Peptidase_M24_Peptidase_M24_C
1458300_1061_83	1	1	H	TMPTENI
1458300_10861_12	1	1	K	Acetyltransf_10
1458300_10861_15	1	1	D	PhdYeFM_antitox
1458300_10861_4	1	1	S	ParE_toxin
1458300_11433_2	1	1
1458300_11765_10	1	1	T	EAL_GGDEF_PAS_9
1458300_11765_104	1	1	P	CBS_CorC_HlyC_DUF21
1458300_11765_105	1	1	H	LuxS
1458300_11765_107	1	1	S	Peptidase_M16_Peptidase_M16_C
1458300_11765_108	1	1	S	SNARE_assoc
1458300_11765_109	1	1	C	ADH_N_ADH_zinc_N_2
1458300_11765_111	1	1	CI	Biotin_lipoyl_HMGLlike_PYC_OADA
1458300_11765_118	1	1	S	CinA
1458300_11765_121	1	1	P	BPD_transp_1
1458300_11765_126	1	1	M	LysM_Peptidase_M23
1458300_11765_128	1	1	S	SurE
1458300_11765_141	1	1	L	DnaB_bind_DnaG_DnaB_bind_Toprim_2_Toprim_4_Toprim_N_zfCHC2
1458300_11765_143	1	1	L	ArmDNAbind_3_Phage_int_SAM_3_Phage_integrase
1458300_11765_16	1	1	O	Peptidase_U32
1458300_11765_21	1	1	J	KH_1_PNPase_RNase_PH_RNase_PH_C_S1
1458300_11765_3	1	1	L	DUF4113_DUF4332_IMS_IMS_C_IMS_HHH
1458300_11765_30	1	1	G	PGM_PMM_I_PGM_PMM_II_PGM_PMM_III_PGM_PMM_IV
1458300_11765_35	1	1	K	GreA_GreB_GreA_GreB_N
1458300_11765_45	1	1	S	AI2E_transport
1458300_11765_47	1	1	T	HAMP_HATPase_c_HisKA_PAS_PAS_8_Response_reg
1458300_11765_50	1	1	P	BPD_transp_1_OppC_N
1458300_11765_55	1	1	G	Glyco_hydro_20_Glyco_hydro_20b
1458300_11765_59	1	1	P	BPD_transp_1
1458300_11765_65	1	1	M	Bac_surface_Ag_POTRA_Patatin
1458300_11765_67	1	1	L	DEAD_HA2_Helicase_C_HrpB_C
1458300_11765_8	1	1	L	HATPase_c_3_HSDR_N_2
1458300_11765_84	1	1	L	UPF0102
1458300_11765_90	1	1	C	Cytochrom_B_C_Cytochrom_B_N_2_Cytochrome_B
1458300_11765_91	1	1	C	Rieske_UCR_FeS_N
1458300_12294_11	1	1	M	MscL
1458300_12294_21	1	1	P	BPD_transp_1
1458300_12294_23	1	1	EG	EamA
1458300_12294_30	1	1	P	BCCT_BPD_transp_1
1458300_12294_4	1	1	P	Rhodanese
1458300_12294_42	1	1	K	SBP_bac_5_SgrR_N
1458300_12294_56	1	1	C	AlaDh_PNT_C_AlaDh_PNT_N_PNTB_4TM
1458300_12294_65	1	1	M	CTI
1458300_12294_7	1	1	H	MoCF_biosynth_MoeA_C_MoeA_N
1458300_12294_76	1	1	P	CBS_Form_Nir_trans
1458300_12294_89	1	1	S	cobW
1458300_12294_94	1	1	L	AAA_23_AAA_27_AAA_29_SbcCD_C
1458300_12833_1	1	1
1458300_12833_111	1	1	M	LysM_OapA_Peptidase_M23
1458300_12833_115	1	1	S	Oxidored_molyb
1458300_12833_119	1	1	P	BPD_transp_1
1458300_12833_120	1	1	P	PBP_like_2
1458300_12833_124	1	1	O	P_proprotein_Peptidase_M36
1458300_12833_126	1	1	E	Peptidase_S9_Peptidase_S9_N
1458300_12833_127	1	1	L	DEAD_Helicase_C
1458300_12833_130	1	1	H	DNA_photolyase_FAD_binding_7
1458300_12833_147	1	1	E	SDF
1458300_12833_148	1	1	I	PAP2
1458300_12833_163	1	1
1458300_12833_21	1	1	U	Gate_Nucleos_tra2_C_Nucleos_tra2_N
1458300_12833_24	1	1	NT	Cache_3Cache_2_HAMP_MCPsignal_dCache_1
1458300_12833_33	1	1	T	GGDEF
1458300_12833_41	1	1	CP	DUF4040_MnhB_NADH5_C_Proton_antipo_M_Proton_antipo_N
1458300_12833_51	1	1	S	DctM
1458300_12833_55	1	1	S	CBM_5_12_LPMO_10
1458300_12833_75	1	1	K	HTH_8_Sigma54_activat
1458300_12833_86	1	1	S
1458300_12833_91	1	1	T	EAL
1458300_12833_93	1	1	S	GFO_IDH_MocA_GFO_IDH_MocA_C
1458300_13543_10	1	1	K	Helicase_C_RapA_C_SNF2_N
1458300_13543_100	1	1	F	Adenylsucc_synt
1458300_13543_104	1	1	P	Na_H_Exchanger_TrkA_N
1458300_13543_12	1	1	E	OTCace_OTCace_N
1458300_13543_121	1	1	G	HAD_2
1458300_13543_126	1	1	F	SKI
1458300_13543_128	1	1	NU	PilP
1458300_13543_14	1	1	F	PyrI_PyrI_C
1458300_13543_140	1	1	E	Semialdhyde_dh_Semialdhyde_dhC
1458300_13543_141	1	1	E	M20_dimer_Peptidase_M20
1458300_13543_156	1	1	O	Cpn60_TCP1
1458300_13543_177	1	1	D	ZapB
1458300_13543_181	1	1	NPTU	LTXXQ
1458300_13543_192	1	1	CO	DsbC_DsbD_Thioredoxin_7
1458300_13543_231	1	1	S	Virul_fac_BrkB
1458300_13543_233	1	1	T	EFG_C_GTP_EFTU_GTP_EFTU_D2
1458300_13543_26	1	1	S	Hydrolase_3
1458300_13543_3	1	1	S	YjgP_YjgQ
1458300_13543_37	1	1	S	DUF615
1458300_13543_38	1	1	P	ABC_tran
1458300_13543_39	1	1	P	BPD_transp_1
1458300_13543_40	1	1	P	SBP_bac_1_SBP_bac_6
1458300_13543_41	1	1	H	Flavoprotein
1458300_13543_47	1	1	M	Bac_surface_Ag_POTRA_POTRA_TamA_1
1458300_13543_53	1	1	V	FtsX_MacB_PCD
1458300_14103_14	1	1	V	ABC_membrane_ABC_tran_Peptidase_C39
1458300_3192_3	1	1	E	SHMT
1458300_3362_3	1	1
1458300_3904_11	1	1	S	UPF0047
1458300_3904_14	1	1	N	CheX
1458300_4201_10	1	1	K	GerE
1458300_4201_27	1	1	M	OstA_OstA_C
1458300_4201_42	1	1	C	Ldh_1_C_Ldh_1_N
1458300_4201_66	1	1
1458300_4201_9	1	1	J	S4_tRNAsynt_1b
1458300_4459_114	1	1	S	DUF1289
1458300_4459_118	1	1	M	Biotin_lipoyl_2_HlyD_3
1458300_4459_123	1	1	T	HATPase_c_HisKA_Hpt_Response_reg_SBP_bac_3
1458300_4459_140	1	1	J	PseudoU_synth_2_S4
1458300_4459_148	1	1	P	Na_H_antiport_1
1458300_4459_159	1	1	S	DUF45
1458300_4459_179	1	1	H	GalP_UDP_tr_C_GalP_UDP_transf
1458300_4459_180	1	1	F	GHMP_kinases_C_GHMP_kinases_N_GalKase_gal_bdg
1458300_4459_186	1	1	H	AAL_decarboxy
1458300_4459_198	1	1	M	Lip_A_acyltrans
1458300_4459_204	1	1	C	Cyt_bd_oxida_I
1458300_4459_208	1	1	V	FtsX_MacB_PCD
1458300_4459_213	1	1	P	peroxidase
1458300_4459_220	1	1	P	ABC_tran_TOBE_2
1458300_4459_221	1	1	P	BPD_transp_1
1458300_4459_225	1	1	U	MotA_ExbB
1458300_4459_235	1	1	S	DUF3802
1458300_4459_237	1	1	NT	MCPsignal
1458300_4459_252	1	1	C	FdhDNarQ
1458300_4459_255	1	1	C	Fer4_Fer4_7
1458300_4459_258	1	1	C	Molybdop_Fe4S4_Molybdopterin_Molydop_binding
1458300_4459_262	1	1	K	SIR2
1458300_4459_269	1	1	Q	MlaD
1458300_4459_296	1	1	K	Aldo_ket_red_DUF3653_Fic_GIYYIG_HTH_19_HTH_3_HTH_31_MqsA_antitoxin_RHH_5
1458300_4459_39	1	1	C	Aldedh
1458300_4459_58	1	1	O	Nitrate_red_del
1458300_4459_59	1	1	K	Response_reg_Trans_reg_C
1458300_4459_61	1	1	J	Methyltransf_11_Methyltransf_31
1458300_4459_67	1	1	C	DUF3362_Radical_SAM_Radical_SAM_N
1458300_4459_95	1	1	P	BPD_transp_1
1458300_4606_101	1	1	NT	4HB_MCP_1_MCPsignal
1458300_4606_133	1	1	O	DnaJ_DnaJ_C_DnaJ_CXXCXGXG
1458300_4606_134	1	1	NU	ComP_DUS_N_methyl
1458300_4606_142	1	1	M	SBP_bac_3_SLT
1458300_4606_143	1	1	F	AIRS_C_GATase_5
1458300_4606_2	1	1	C	Nitroreductase
1458300_4606_22	1	1	F	Queuosine_synth
1458300_4606_23	1	1	F	TGT
1458300_4606_38	1	1	F	NDK
1458300_4606_39	1	1	J	Fer4_14_Radical_SAM
1458300_4606_41	1	1	I	GcpE
1458300_4606_44	1	1	M	PQQ_2_PQQ_3
1458300_4606_64	1	1	Q	Alkyl_sulf_C_Alkyl_sulf_dimr_Lactamase_B
1458300_4606_72	1	1	C	OAD_beta
1458300_4606_75	1	1	C	2HCT
1458300_4606_85	1	1	S	Amino_oxidase_FAD_binding_3_HI0933_like_Pyr_redox_2
1458300_4606_93	1	1	S	HipA_C
1458300_4834_14	1	1	J	GTP_EFTU_GTP_EFTU_D2_RF3_C
1458300_4834_20	1	1	K	HTH_8_Sigma54_activat
1458300_4834_26	1	1	S	TauE
1458300_4834_3	1	1	CO	TraF
1458300_4834_35	1	1	J	Anticodon_1_FAD_syn_Flavokinase_tRNAsynt_1_zfFPG_IleRS
1458300_4834_38	1	1	IM	LYTB
1458300_4834_6	1	1
1458300_4834_60	1	1	S	Cuoxidase_4
1458300_4834_9	1	1	M	SLT
1458300_5059_3	1	1	S	Hexapep
1458300_5272_10	1	1	U	AAA_22
1458300_5272_106	1	1	S	DUF1887
1458300_5272_122	1	1	F	Cytidylate_kin
1458300_5272_125	1	1	L	Bac_DNA_binding
1458300_5272_127	1	1	O	AAA_2_ClpB_D2small_zfC4_ClpX
1458300_5272_130	1	1	T	HATPase_c_HisKA_dCache_1
1458300_5272_148	1	1	C	FAD_binding_3
1458300_5272_151	1	1	Q	DIT1_PvcA_TauD
1458300_5272_16	1	1	K
1458300_5272_171	1	1	IQ	AMPbinding_AMPbinding_C
1458300_5272_185	1	1	S	Abhydrolase_1_Abhydrolase_6
1458300_5272_186	1	1	M	Slp
1458300_5272_19	1	1	S	Inovirus_Gp2
1458300_5272_199	1	1	G	Aldose_epim
1458300_5272_203	1	1
1458300_5272_206	1	1	G	PK_PK_C
1458300_5272_207	1	1	S	Patatin
1458300_5272_211	1	1
1458300_5272_230	1	1	EG	EamA
1458300_5272_240	1	1	L	Topoisom_bac_Toprim
1458300_5272_25	1	1	L	DNA_photolyase_FAD_binding_7
1458300_5272_254	1	1	P	ABC_tran
1458300_5272_269	1	1	S	YecM
1458300_5272_27	1	1	S	VF530
1458300_5272_271	1	1	FG	HIT
1458300_5272_283	1	1	C	Fer2_3_Fer4_17
1458300_5272_285	1	1	C	Sdh_cyt
1458300_5272_291	1	1	L	SeqA_SeqA_N
1458300_5272_298	1	1	Q	DUF4442
1458300_5272_301	1	1	H	2Hacid_dh_2Hacid_dh_C_DUF3410
1458300_5272_315	1	1	N	FliO
1458300_5272_322	1	1	N	FliH_Yae1_N
1458300_5272_327	1	1	T	HATPase_c_HisKA_PAS_8
1458300_5272_330	1	1
1458300_5272_332	1	1	N	FlaG
1458300_5272_345	1	1	E	DHDPS
1458300_5272_352	1	1	C	ArsC
1458300_5272_356	1	1	F	Xan_ur_permease
1458300_5272_371	1	1	N	Flagellin_C_Flagellin_IN_Flagellin_N
1458300_5272_380	1	1	N	FlaE_Flg_bb_rod_Flg_bbr_C
1458300_5272_383	1	1	N	Flg_bb_rod
1458300_5272_386	1	1	N	ChapFlgA
1458300_5272_402	1	1
1458300_5272_406	1	1	T	GGDEF_dCache_1
1458300_5272_412	1	1	G	SIS_2
1458300_5272_420	1	1	S	Exo_endo_phos
1458300_5272_424	1	1	J	ATP_bind_3_TilS_TilS_C
1458300_5272_440	1	1	J	EF_TS
1458300_5272_441	1	1	J	Ribosomal_S2
1458300_5272_450	1	1	H	Lum_binding
1458300_5272_454	1	1	F	AA_kinase_PUA
1458300_5272_46	1	1	U	ExbD
1458300_5272_461	1	1	F	RimK
1458300_5272_49	1	1	S	YbgT_YccB
1458300_5272_51	1	1	C	Cyt_bd_oxida_I
1458300_5272_57	1	1	G	Pro_isomerase
1458300_5272_60	1	1	S	SECC
1458300_5272_66	1	1	S	DUF2496
1458300_5272_71	1	1	ET	SBP_bac_3
1458300_5272_75	1	1	C	Gly_radical_PFLlike
1458300_5272_79	1	1	S	CbiM
1458300_5272_85	1	1	S	Trm112p
1458300_5272_89	1	1	S	DUF2062
1458300_5272_9	1	1
1458300_5563_10	1	1	Q	FtsX_MacB_PCD
1458300_5563_102	1	1	S	DUF2374
1458300_5563_109	1	1	K	GerE_Response_reg
1458300_5563_117	1	1	NT	HAMP_MCPsignal
1458300_5563_118	1	1	S	HAD_2
1458300_5563_130	1	1	S
1458300_5563_136	1	1	P	DUF2892
1458300_5563_140	1	1	M	HlyD_D23
1458300_5563_142	1	1	C	Nitroreductase
1458300_5563_151	1	1	S	NERD_SECC
1458300_5563_154	1	1	G	Transket_pyr_Transketolase_C_Transketolase_N
1458300_5563_16	1	1	M	GDP_Man_Dehyd
1458300_5563_25	1	1	L	NUDIX
1458300_5563_28	1	1	E	ABC_tran
1458300_5563_35	1	1	G	MFS_1_Sugar_tr
1458300_5563_39	1	1	C	FAD_binding_2
1458300_5563_6	1	1	T	EAL_GAF_GAF_2_GGDEF
1458300_5563_7	1	1	I	EnoRase_FAD_bd_EnoRase_NADH_b_Enoyl_reductase
1458300_5563_79	1	1	P	SBP_bac_6
1458300_5563_81	1	1	T	HTH_8_Response_reg_Sigma54_activ_2
1458300_5563_87	1	1		SH3_3
1458300_6039_108	1	1	M	G_glu_transpept
1458300_6039_110	1	1	E	LysE
1458300_6039_120	1	1	H	ProkE2_B_ThiF
1458300_6039_123	1	1
1458300_6039_13	1	1	F	ACAS_N_AMPbinding_AMPbinding_C
1458300_6039_131	1	1	E	SBP_bac_5
1458300_6039_137	1	1	V	ACR_tran
1458300_6039_22	1	1	F	SKI
1458300_6039_47	1	1	GM	CoA_binding_3_Polysacc_synt_2
1458300_6039_48	1	1	M	Glyco_transf_4_Glycos_transf_1
1458300_6039_63	1	1	M	MannoseP_isomer_NTP_transferase
1458300_6039_73	1	1	JM
1458300_6039_74	1	1	M
1458300_6039_8	1	1	F	PpxGppA
1458300_6039_9	1	1	T	HATPase_c_HisKA_PAS_7_Response_reg
1458300_6039_91	1	1	M	Lip_A_acyltrans
1458300_6039_96	1	1	G	PTS_EIIB_PTS_EIIC
1458300_6039_98	1	1	K	HTH_6_SIS
1458300_6196_120	1	1	T	HATPase_c_HisKA_Hpt_PAS_PAS_4_Response_reg
1458300_6196_125	1	1	E	AA_kinase_ACT_ACT_7_Homoserine_dh_NAD_binding_3
1458300_6196_127	1	1	E	PALP_Thr_synth_N
1458300_6196_147	1	1	I	AMPbinding
1458300_6196_161	1	1	K	HTH_1_LysR_substrate
1458300_6196_163	1	1	L	Exonuc_V_gamma
1458300_6196_164	1	1	L	PDDEXK_1_UvrDhelicase_UvrD_C
1458300_6196_175	1	1	M	Channel_Tsx
1458300_6196_178	1	1	T	Cupin_7_zfHC2
1458300_6196_40	1	1	T	DUF2222_HATPase_c_HisKA_Hpt_Response_reg
1458300_6196_57	1	1	MU	OEP
1458300_6196_61	1	1	S	UPF0227
1458300_6196_63	1	1	L	DNA_gyraseA_C_DNA_topoisoIV
1458300_6196_64	1	1	S	YacG
1458300_6196_66	1	1	F	CoaE
1458300_6196_67	1	1	NOU	DiS_P_DiS_Peptidase_A24
1458300_6196_71	1	1	H	QRPTase_C_QRPTase_N
1458300_6196_72	1	1	V	Amidase_2
1458300_6196_94	1	1	D	FtsZ_C_Tubulin
1458300_6196_96	1	1	S	DUF721
1458300_6533_11	1	1	C	ATPsynt
1458300_6533_21	1	1	D	GIDA_GIDA_assoc
1458300_6533_24	1	1	U	60KD_IMP_YidC_periplas
1458300_6533_39	1	1	J	tRNAsynt_2e
1458300_6533_40	1	1	S	UPF0016
1458300_6533_46	1	1	H	ILVD_EDD
1458300_6533_57	1	1	S	HlyIII
1458300_6533_68	1	1	F	ATPgrasp
1458300_6533_7	1	1	EGP	MFS_1
1458300_6533_71	1	1	H	Coprogen_oxidas
1458300_6533_8	1	1	M	Hexapep_Hexapep_2_NTP_transf_3_NTP_transferase
1458300_7559_100	1	1	EH	Anth_synt_I_N_Chorismate_bind
1458300_7559_102	1	1	E	Aa_trans_Trp_Tyr_perm
1458300_7559_103	1	1	E	SDH_alpha_SDH_beta
1458300_7559_107	1	1	H	Phos_pyr_kin
1458300_7559_113	1	1	NT	HAMP_MCPsignal_dCache_1
1458300_7559_117	1	1	G	YdjC
1458300_7559_118	1	1	G	Glyco_hydro_4_Glyco_hydro_4C
1458300_7559_150	1	1	S	CinA_MoCF_biosynth
1458300_7559_151	1	1	M	DUF3943
1458300_7559_153	1	1	T	HAMP_MCPsignal_dCache_2_sCache_2
1458300_7559_180	1	1	L	GIYYIG_HHH_HHH_5_UVR_UvrC_HhH_N
1458300_7559_191	1	1	H	Urocanase_Urocanase_C_Urocanase_N
1458300_7559_203	1	1	F	SAICAR_synt
1458300_7559_210	1	1	S	2OGFe_Oxy_2
1458300_7559_22	1	1	EGP	MFS_1_Sugar_tr
1458300_7559_227	1	1	H	Methyltransf_11_Methyltransf_25
1458300_7559_236	1	1		OMP_bbrl
1458300_7559_243	1	1	C	FeADH
1458300_7559_246	1	1	O	AAA_AAA_2_ClpB_D2small_Clp_N
1458300_7559_249	1	1	C	IDH
1458300_7559_265	1	1	S	DUF3833
1458300_7559_270	1	1	S	Amino_oxidase
1458300_7559_285	1	1	T	GGDEF
1458300_7559_291	1	1	F	Acetate_kinase
1458300_7559_293	1	1	O	GST_C_2_GST_N_2
1458300_7559_314	1	1	G	CBM_5_12_2_ChiC_Glyco_hydro_18
1458300_7559_325	1	1	E	PALP
1458300_7559_332	1	1	H	DNA_pol3_delta2_DNA_pol3_gamma3_DNA_pol3_tau_4_DNA_pol3_tau_5
1458300_7559_334	1	1	S	DUF454
1458300_7559_339	1	1	I	3HCDH_3HCDH_N_ECH_1
1458300_7559_35	1	1	O	DUF3731_HSP70
1458300_7559_353	1	1	P	E1E2_ATPase_HMA_Hydrolase
1458300_7559_355	1	1	T	GGDEF_PAS_4
1458300_7559_385	1	1	G	PTS_EIIB_PTS_EIIC
1458300_7559_394	1	1	O	HATPase_c_HATPase_c_3_HSP90
1458300_7559_395	1	1	K	Trans_reg_C
1458300_7559_407	1	1	L	BRCT_DNA_ligase_OB_DNA_ligase_ZBD_DNA_ligase_aden_HHH_2_HHH_5
1458300_7559_416	1	1	T	PhoH
1458300_7559_42	1	1	F	QueC
1458300_7559_442	1	1
1458300_7559_443	1	1	M	Wzy_C
1458300_7559_444	1	1	S	Betaprism_lec
1458300_7559_451	1	1	E	Hexapep
1458300_7559_455	1	1	M	Hexapep
1458300_7559_472	1	1	S	SNAP_TPR_12
1458300_7559_477	1	1	K	HTH_1_LysR_substrate
1458300_7559_478	1	1	H	THUMP_ThiI
1458300_7559_489	1	1
1458300_7559_490	1	1	S	DUF188
1458300_7559_50	1	1	E	ABC_tran
1458300_7559_58	1	1	T	HD_5_Response_reg
1458300_7559_66	1	1	I	ACAS_N_AMPbinding_AMPbinding_C
1458300_7559_68	1	1	C	Aconitase_Aconitase_C
1458300_7559_7	1	1	JKL	DEAD_Helicase_C
1458300_7559_77	1	1	G	BPD_transp_2
1458300_7712_1	1	1	P	Carb_anhydrase
1458300_7712_24	1	1	G	EIICGAT_PTS_IIB
1458300_7712_29	1	1	G	AP_endonuc_2
1458300_7712_32	1	1	T	HAMP_HATPase_c_HisKA
1458300_7712_33	1	1	S
1458300_7712_35	1	1	F	Acetate_kinase
1458300_7712_43	1	1	S	GATase_4
1458300_7712_5	1	1	E	Pyridoxal_deC
1458300_7712_52	1	1	EGP	MFS_1_Sugar_tr_TRI12
1458300_7712_54	1	1	S	ABC_sub_bind
1458300_7712_58	1	1	H	CTP_transf_like
1458300_7712_6	1	1	NT	HAMP_MCPsignal_dCache_1
1458300_7712_8	1	1	K	AraC_binding_HTH_18
1458300_7838_24	1	1	G	Transket_pyr_Transketolase_C_Transketolase_N
1458300_9264_102	1	1	H	DNA_binding_1_HTH_18_Methyltransf_1N
1458300_9264_105	1	1	S	Gate
1458300_9264_108	1	1	EG	EamA
1458300_9264_119	1	1	S	DUF445
1458300_9264_132	1	1	C	Lactate_perm
1458300_9264_14	1	1	K	ParBc
1458300_9264_141	1	1	NT	HAMP_MCPsignal
1458300_9264_165	1	1	P	ABC_tran_TOBE_2
1458300_9264_178	1	1	T	HD_5
1458300_9264_179	1	1	S	DUF808
1458300_9264_18	1	1	I	AMPbinding_Haem_oxygenas_2
1458300_9264_188	1	1	I	Acyltransferase
1458300_9264_193	1	1	P	FecCD
1458300_9264_197	1	1	M	TonB_C
1458300_9264_206	1	1	O	DSBA
1458300_9264_225	1	1	S	Bacillus_HBL
1458300_9264_23	1	1	T	2CSK_N_HATPase_c_HisKA
1458300_9264_240	1	1	E	FTP_PPC_PepSY_Peptidase_M4_Peptidase_M4_C
1458300_9264_244	1	1	G	Alphaamylase
1458300_9264_25	1	1	P	ABC_tran
1458300_9264_252	1	1	K	LytTR_Response_reg
1458300_9264_268	1	1	K	HTH_1_LysR_substrate
1458300_9264_27	1	1	P	BPD_transp_1
1458300_9264_272	1	1	K	Acetyltransf_1
1458300_9264_277	1	1	O	Cpn60_TCP1
1458300_9264_33	1	1	NT	CheW
1458300_9264_67	1	1	S	NAD_binding_10
1458300_9264_71	1	1
1458300_9264_72	1	1	S	Lactamase_B
1458300_9264_80	1	1	P	BPD_transp_1
1458300_9264_86	1	1	NT	4HB_MCP_1_MCPsignal
1458300_9264_88	1	1
1458300_9264_93	1	1	S	MalM
1458300_9264_94	1	1	S	Sel1
1458300_9800_2	1	1	J	Acetyltransf_1
1458300_9800_5	1	1
