## Supplementary material for "Phage predation, disease severity and pathogen genetic diversity in cholera patients": Data File 5

gene	nb_mutations	nb_patient	COG_category	PFAMs	Description
phage_ICP1_174	33	3	-	-	-
phage_ICP1_139	5	2	-	-	-
phage_ICP1_109	4	3	-	-	-
phage_ICP1_142	4	2	-	-	-
phage_ICP1_92	4	3	-	-	-
phage_ICP1_217	3	3	-	-	-
phage_ICP1_221	3	3	-	-	-
phage_ICP1_132	2	1	-	-	-
phage_ICP1_156	2	2	-	-	-
phage_ICP1_16	2	2	-	-	-
phage_ICP1_165	2	1	-	-	-
phage_ICP1_189	2	2	-	-	-
phage_ICP1_196	2	2	-	-	-
phage_ICP1_63	2	2	-	-	-
phage_ICP1_65	2	1	-	-	-
phage_ICP1_68	2	2	-	-	-
phage_ICP1_89	2	2	-	-	-
phage_ICP1_87	2	1	-	-	-
phage_ICP1_115	1	1	-	-	-
phage_ICP1_118	1	1	-	-	-
phage_ICP1_122	1	1	S	-	Terminase-like family
phage_ICP1_124	1	1	-	-	-
phage_ICP1_126	1	1	-	-	-
phage_ICP1_127	1	1	-	-	-
phage_ICP1_168	1	1	-	-	-
phage_ICP1_169	1	1	S	-	exonuclease activity
phage_ICP1_170	1	1	-	-	-
phage_ICP1_177	1	1	-	-	-
phage_ICP1_184	1	1	-	-	-
phage_ICP1_194	1	1	-	-	-
phage_ICP1_20	1	1	-	-	-
phage_ICP1_203	1	1	S	-	PhoH-like protein
phage_ICP1_207	1	1	-	-	-
phage_ICP1_29	1	1	-	-	-
phage_ICP1_54	1	1	-	-	-
phage_ICP1_74	1	1	S	-	sequence-specific DNA binding transcription factor activity
phage_ICP1_76	1	1	-	-	-
phage_ICP1_77	1	1	-	-	-
phage_ICP1_83	1	1	S	-	DNA binding
phage_ICP1_90	1	1	-	-	-
phage_ICP1_95	1	1	-	-	-
